# Genomic variations in SARS-CoV-2 genomes from Gujarat: Underlying role of variants in disease epidemiology

**DOI:** 10.1101/2020.07.10.197095

**Authors:** Madhvi Joshi, Apurvasinh Puvar, Dinesh Kumar, Afzal Ansari, Maharshi Pandya, Janvi Raval, Zarna Patel, Pinal Trivedi, Monika Gandhi, Labdhi Pandya, Komal Patel, Nitin Savaliya, Snehal Bagatharia, Sachin Kumar, Chaitanya Joshi

## Abstract

Humanity has seen numerous pandemics during its course of evolution. The list includes many such as measles, Ebola, SARS, MERS, etc. Latest edition to this pandemic list is COVID-19, caused by the novel coronavirus, SARS-CoV-2. As of 4th July 2020, COVID-19 has affected over 10 million people from 170+ countries, and 5,28,364 deaths. Genomic technologies have enabled us to understand the genomic constitution of the pathogens, their virulence, evolution, rate of mutations, etc. To date, more than 60,000 virus genomes have been deposited in the public depositories like GISAID and NCBI. While we are writing this, India is the 3rd most-affected country with COVID-19 with 0.6 million cases, and >18000 deaths. Gujarat is the fourth highest affected state with 5.44 percent death rate compared to national average of 2.8 percent.

Here, 361 SARS-CoV-2 genomes from across Gujarat have been sequenced and analyzed in order to understand its phylogenetic distribution and variants against global and national sequences. Further, variants were analyzed from diseased and recovered patients from Gujarat and the World to understand its role in pathogenesis. From missense mutations, found from Gujarat SARS-CoV-2 genomes, C28854T, deleterious mutation in nucleocapsid (N) gene was found to be significantly associated with mortality in patients. The other significant deleterious variant found in diseased patients from Gujarat and the world is G25563T, which is located in Orf3a and has a potential role in viral pathogenesis. SARS-CoV-2 genomes from Gujarat are forming distinct cluster under GH clade of GISAID.
