## Supplemental_Table_S5 for "Genomic variations in SARS-CoV-2 genomes from Gujarat: Underlying role of variants in disease epidemiology"

### Sheet: Sheet1
This dataset represents additional information manuscript entitled "Genomic variations in SARS-CoV-2 genomes from Gujarat: Underlying role of variants in disease epidemiology" Supplementary Table S5: Missense Mutations profile of SARS-CoV-2 genomes from Deceased and Recovered patients from Global dataset
		Genome count		Frequency (%)
NT mutation	AA mutation	Deceased (n=131)	Recovered (n=622)	Deceased	Recovered
A23403G	Asp614Gly	117	378	89.313	60.7717
C14408T	Pro4715Leu	115	374	87.7863	60.1286
G25563T	Gln57His	32	131	24.4275	21.0611
C1059T	Thr265Ile	18	95	13.7405	15.2733
G25088T	Val1176Phe	27	0	20.6107	0
C12053T	Leu3930Phe	11	0	8.39695	0
G11083T	Leu3606Phe	6	48	4.58015	7.71704
T28144C	Leu84Ser	3	92	2.29008	14.791
G26144T	Gly251Val	1	39	0.763359	6.2701
A26530G	Asp3Gly	6	4	4.58015	0.643087
G24197T	Ala879Ser	5	0	3.81679	0
C13730T	Ala4489Val	3	7	2.29008	1.1254
T29148C	Ile292Thr	3	1	2.29008	0.160772
G20398A	Glu6712Lys	3	0	2.29008	0
T27299C	Ile33Thr	3	0	2.29008	0
T26149C	Ser253Pro	3	0	2.29008	0
C28311T	Pro13Leu	2	8	1.52672	1.28617
C17747T	Pro5828Leu	2	8	1.52672	1.28617
C6312A	Thr2016Lys	2	7	1.52672	1.1254
A17858G	Tyr5865Cys	2	7	1.52672	1.1254
C27046T	Thr175Met	2	6	1.52672	0.96463
C29253T	Ser327Leu	2	3	1.52672	0.482315
C20132T	Ala6623Val	2	1	1.52672	0.160772
A22155G	Asp198Gly	2	0	1.52672	0
G10097A	Gly3278Ser	2	0	1.52672	0
C4002T	Thr1246Ile	2	0	1.52672	0
C2106T	Thr614Ile	2	0	1.52672	0
T14501C	Val4746Ala	2	0	1.52672	0
G23426T	Val622Phe	2	0	1.52672	0
G25979T	Gly196Val	1	9	0.763359	1.44695
T9477A	Phe3071Tyr	1	9	0.763359	1.44695
C28863T	Ser197Leu	1	9	0.763359	1.44695
C28887T	Thr205Ile	1	6	0.763359	0.96463
G25906T	Gly172Cys	1	4	0.763359	0.643087
C11916T	Ser3884Leu	1	4	0.763359	0.643087
C18998T	Ala6245Val	1	3	0.763359	0.482315
G2891A	Ala876Thr	1	3	0.763359	0.482315
G1440A	Gly392Asp	1	3	0.763359	0.482315
G15908A	Gly5215Asp	1	3	0.763359	0.482315
C28854T	Ser194Leu	1	3	0.763359	0.482315
G10265A	Gly3334Ser	1	2	0.763359	0.321543
G10481A	Gly3406Ser	1	2	0.763359	0.321543
A28032T	Ile47Phe	1	2	0.763359	0.321543
C21575T	Leu5Phe	1	2	0.763359	0.321543
C27964T	Ser24Leu	1	2	0.763359	0.321543
G23501T	Ala647Ser	1	1	0.763359	0.160772
C27577T	Gln62*	1	1	0.763359	0.160772
C21707T	His49Tyr	1	1	0.763359	0.160772
C2306T	Leu681Phe	1	1	0.763359	0.160772
C29421T	Pro383Leu	1	1	0.763359	0.160772
C4596T	Thr1444Ile	1	1	0.763359	0.160772
C8208T	Thr2648Ile	1	1	0.763359	0.160772
T25430C	Val13Ala	1	1	0.763359	0.160772
C24621T	Ala1020Val	1	0	0.763359	0
C25721A	Ala110Asp	1	0	0.763359	0
C5700A	Ala1812Asp	1	0	0.763359	0
G881A	Ala206Thr	1	0	0.763359	0
C9474T	Ala3070Val	1	0	0.763359	0
C9636T	Ala3124Val	1	0	0.763359	0
G11093A	Ala3610Thr	1	0	0.763359	0
C11109T	Ala3615Val	1	0	0.763359	0
C13026G	Ala4254Gly	1	0	0.763359	0
C14636T	Ala4791Val	1	0	0.763359	0
C14786T	Ala4841Val	1	0	0.763359	0
C1758T	Ala498Val	1	0	0.763359	0
G17572T	Ala5770Ser	1	0	0.763359	0
C18452T	Ala6063Val	1	0	0.763359	0
G20668A	Ala6802Thr	1	0	0.763359	0
C21233T	Ala6990Val	1	0	0.763359	0
G27415T	Ala8Ser	1	0	0.763359	0
C28194T	Arg101Cys	1	0	0.763359	0
G28881A	Arg203Lys	1	0	0.763359	0
G28882T	Arg203Ser	1	0	0.763359	0
G6816A	Arg2184Lys	1	0	0.763359	0
C1457T	Arg398Cys	1	0	0.763359	0
C28391T	Arg40Cys	1	0	0.763359	0
G28395C	Arg41Pro	1	0	0.763359	0
G25595T	Arg68Ile	1	0	0.763359	0
A9993T	Asn3243Ile	1	0	0.763359	0
A16166G	Asn5301Ser	1	0	0.763359	0
A2679T	Asn805Ile	1	0	0.763359	0
G29648T	Asp31Tyr	1	0	0.763359	0
G29291A	Asp340Asn	1	0	0.763359	0
G29315C	Asp348His	1	0	0.763359	0
G27861T	Asp36Tyr	1	0	0.763359	0
G24050A	Asp830Asn	1	0	0.763359	0
T21968G	Cys136Gly	1	0	0.763359	0
T2330A	Cys689Ser	1	0	0.763359	0
G11842T	Gln3859His	1	0	0.763359	0
G19101T	Gln6279His	1	0	0.763359	0
A26265T	Glu7Asp	1	0	0.763359	0
G25907T	Gly172Val	1	0	0.763359	0
G28329A	Gly19Glu	1	0	0.763359	0
G29234T	Gly321Cys	1	0	0.763359	0
C3602T	His1113Tyr	1	0	0.763359	0
T3270C	Ile1002Thr	1	0	0.763359	0
A11822G	Ile3853Val	1	0	0.763359	0
T24501C	Ile980Thr	1	0	0.763359	0
T4011C	Leu1249Pro	1	0	0.763359	0
G28690T	Leu139Phe	1	0	0.763359	0
T28688G	Leu139Val	1	0	0.763359	0
C710T	Leu149Phe	1	0	0.763359	0
C22208T	Leu216Phe	1	0	0.763359	0
C10319T	Leu3352Phe	1	0	0.763359	0
C12809T	Leu4182Phe	1	0	0.763359	0
T15071A	Leu4936His	1	0	0.763359	0
G2035T	Leu590Phe	1	0	0.763359	0
C18559T	Leu6099Phe	1	0	0.763359	0
G2167T	Lys634Asn	1	0	0.763359	0
G27827T	Met24Ile	1	0	0.763359	0
G11521T	Met3752Ile	1	0	0.763359	0
G20433T	Met6723Ile	1	0	0.763359	0
T5675C	Phe1804Leu	1	0	0.763359	0
T6810C	Phe2182Ser	1	0	0.763359	0
T9914C	Phe3217Leu	1	0	0.763359	0
T16477G	Phe5405Val	1	0	0.763359	0
C3885T	Pro1207Leu	1	0	0.763359	0
C21635T	Pro25Ser	1	0	0.763359	0
C10377T	Pro3371Leu	1	0	0.763359	0
C29304T	Pro344Leu	1	0	0.763359	0
C1376T	Pro371Ser	1	0	0.763359	0
C14407T	Pro4715Ser	1	0	0.763359	0
C18176T	Pro5971Leu	1	0	0.763359	0
C21597T	Ser12Phe	1	0	0.763359	0
T27093A	Ser191Thr	1	0	0.763359	0
G12111A	Ser3949Asn	1	0	0.763359	0
A22991G	Ser477Gly	1	0	0.763359	0
C17690T	Ser5809Leu	1	0	0.763359	0
C24642T	Thr1027Ile	1	0	0.763359	0
A4229C	Thr1322Pro	1	0	0.763359	0
C6813G	Thr2183Ser	1	0	0.763359	0
C27970T	Thr26Ile	1	0	0.763359	0
C27476T	Thr28Ile	1	0	0.763359	0
C12651G	Thr4129Arg	1	0	0.763359	0
C12651T	Thr4129Ile	1	0	0.763359	0
C14195A	Thr4644Asn	1	0	0.763359	0
C17474T	Thr5737Ile	1	0	0.763359	0
C20762T	Thr6833Ile	1	0	0.763359	0
C26270T	Thr9Ile	1	0	0.763359	0
T3455C	Tyr1064His	1	0	0.763359	0
T13112A	Tyr4283Asn	1	0	0.763359	0
G3860T	Val1199Phe	1	0	0.763359	0
G8102A	Val2613Ile	1	0	0.763359	0
T22521G	Val320Gly	1	0	0.763359	0
G11417T	Val3718Phe	1	0	0.763359	0
G13531A	Val4423Ile	1	0	0.763359	0
T22896C	Val445Ala	1	0	0.763359	0
G18079T	Val5939Leu	1	0	0.763359	0
G18898T	Val6212Phe	1	0	0.763359	0
G26718C	Val66Leu	1	0	0.763359	0
G27613A	Val74Ile	1	0	0.763359	0
T2586C	Val774Ala	1	0	0.763359	0
G2585T	Val774Phe	1	0	0.763359	0
C28833T	Ser187Leu	0	31	0	4.98392
C1625T	Leu454Phe	0	25	0	4.01929
G571C	Glu102Asp	0	23	0	3.69775
A537T	Glu91Val	0	23	0	3.69775
T519A	Met85Lys	0	23	0	3.69775
C25886T	Ser165Phe	0	21	0	3.37621
C3373A	Asp1036Glu	0	14	0	2.2508
G8371T	Gln2702His	0	11	0	1.76849
G1397A	Val378Ile	0	11	0	1.76849
C9962T	His3233Tyr	0	9	0	1.44695
T21584G	Leu8Val	0	9	0	1.44695
G28878A	Ser202Asn	0	9	0	1.44695
C884T	Arg207Cys	0	8	0	1.28617
A1163T	Ile300Phe	0	8	0	1.28617
A21166T	Lys6968*	0	8	0	1.28617
G8653T	Met2796Ile	0	8	0	1.28617
C25688T	Ala99Val	0	7	0	1.1254
A8658G	Lys2798Arg	0	7	0	1.1254
A21137G	Lys6958Arg	0	7	0	1.1254
C10604T	Pro3447Ser	0	7	0	1.1254
C9561T	Ser3099Leu	0	7	0	1.1254
G28077C	Val62Leu	0	7	0	1.1254
T1334A	Cys357Ser	0	6	0	0.96463
C17104T	His5614Tyr	0	6	0	0.96463
A6869T	Thr2202Ser	0	6	0	0.96463
A5364G	Tyr1700Cys	0	6	0	0.96463
C28905T	Ala211Val	0	5	0	0.803859
C29640T	Ala28Val	0	5	0	0.803859
C17141A	Ala5626Asp	0	5	0	0.803859
G27261T	Arg20Ser	0	5	0	0.803859
A29403G	Asp377Gly	0	5	0	0.803859
A15647G	Asp5128Gly	0	5	0	0.803859
A21163T	Ile6967Leu	0	5	0	0.803859
A29381C	Lys370Gln	0	5	0	0.803859
G6611T	Val2116Leu	0	5	0	0.803859
C28844T	Arg191Cys	0	4	0	0.643087
A21551T	Asn7096Ile	0	4	0	0.643087
T17126C	Leu5621Pro	0	4	0	0.643087
C29375G	Pro368Ala	0	4	0	0.643087
C8655T	Ser2797Phe	0	4	0	0.643087
A13175G	Thr4304Ala	0	4	0	0.643087
C27707T	Ala105Val	0	3	0	0.482315
C3717T	Ala1151Val	0	3	0	0.482315
G28727T	Ala152Ser	0	3	0	0.482315
C1929T	Ala555Val	0	3	0	0.482315
C23271T	Ala570Val	0	3	0	0.482315
C335T	Arg24Cys	0	3	0	0.482315
A6866T	Asn2201Tyr	0	3	0	0.482315
G28703C	Asp144His	0	3	0	0.482315
A27663T	Gln90His	0	3	0	0.482315
G28179A	Gly96Ser	0	3	0	0.482315
T21170C	Ile6969Thr	0	3	0	0.482315
C24023G	Leu821Val	0	3	0	0.482315
T18736C	Phe6158Leu	0	3	0	0.482315
C5622T	Pro1786Leu	0	3	0	0.482315
C29303T	Pro344Ser	0	3	0	0.482315
C18512T	Pro6083Leu	0	3	0	0.482315
G28812T	Ser180Ile	0	3	0	0.482315
T15484C	Ser5074Pro	0	3	0	0.482315
C21711T	Ser50Leu	0	3	0	0.482315
G21533A	Ser7090Asn	0	3	0	0.482315
C29451T	Thr393Ile	0	3	0	0.482315
G22661T	Val367Phe	0	3	0	0.482315
G21578T	Val6Phe	0	3	0	0.482315
A28258C	*122Ser	0	2	0	0.321543
G27933T	Ala14Ser	0	2	0	0.321543
C27937T	Ala15Val	0	2	0	0.321543
C28818T	Ala182Val	0	2	0	0.321543
G7295T	Ala2344Ser	0	2	0	0.321543
C25460T	Ala23Val	0	2	0	0.321543
G1043T	Ala260Ser	0	2	0	0.321543
G29063T	Ala264Ser	0	2	0	0.321543
G26526T	Ala2Ser	0	2	0	0.321543
C26527T	Ala2Val	0	2	0	0.321543
C9891T	Ala3209Val	0	2	0	0.321543
G29462A	Ala397Thr	0	2	0	0.321543
C29529A	Ala419Asp	0	2	0	0.321543
C14198T	Ala4645Val	0	2	0	0.321543
C1884T	Ala540Val	0	2	0	0.321543
C27557A	Ala55Glu	0	2	0	0.321543
G17122A	Ala5620Thr	0	2	0	0.321543
C19637T	Ala6458Val	0	2	0	0.321543
C28826T	Arg185Cys	0	2	0	0.321543
G28899T	Arg209Ile	0	2	0	0.321543
G28899A	Arg209Lys	0	2	0	0.321543
G29616A	Arg20Lys	0	2	0	0.321543
C29627A	Arg24Ser	0	2	0	0.321543
C28391A	Arg40Ser	0	2	0	0.321543
G27659T	Arg89Ile	0	2	0	0.321543
C28732G	Asn153Lys	0	2	0	0.321543
A7626G	Asn2454Ser	0	2	0	0.321543
C29632G	Asn25Lys	0	2	0	0.321543
A8897T	Asn2878Tyr	0	2	0	0.321543
A29657T	Asn34Tyr	0	2	0	0.321543
A27868T	Asn38Ile	0	2	0	0.321543
A13278G	Asn4338Ser	0	2	0	0.321543
A28416C	Asn48Thr	0	2	0	0.321543
A16607G	Asn5448Ser	0	2	0	0.321543
C21549G	Asn7095Lys	0	2	0	0.321543
T28582A	Asp103Glu	0	2	0	0.321543
A28249C	Asp119Ala	0	2	0	0.321543
C5020G	Asp1585Glu	0	2	0	0.321543
G5018T	Asp1585Tyr	0	2	0	0.321543
G25939T	Asp183Tyr	0	2	0	0.321543
A28338C	Asp22Ala	0	2	0	0.321543
A29163C	Asp297Ala	0	2	0	0.321543
A10329G	Asp3355Gly	0	2	0	0.321543
A27997T	Asp35Val	0	2	0	0.321543
G29384T	Asp371Tyr	0	2	0	0.321543
G29468C	Asp399His	0	2	0	0.321543
G28280T	Asp3Tyr	0	2	0	0.321543
G29516A	Asp415Asn	0	2	0	0.321543
T27546A	Asp51Glu	0	2	0	0.321543
G19072T	Asp6270Tyr	0	2	0	0.321543
T490A	Asp75Glu	0	2	0	0.321543
T28118A	Asp75Glu	0	2	0	0.321543
G28514A	Asp81Asn	0	2	0	0.321543
T28516A	Asp81Glu	0	2	0	0.321543
G24368T	Asp936Tyr	0	2	0	0.321543
T28199A	Cys102*	0	2	0	0.321543
T27730A	Cys113Ser	0	2	0	0.321543
G7620C	Cys2452Ser	0	2	0	0.321543
G27967T	Cys25Phe	0	2	0	0.321543
G11865A	Cys3867Tyr	0	2	0	0.321543
T27592A	Cys67Ser	0	2	0	0.321543
C28163G	Cys90Trp	0	2	0	0.321543
A28816T	Gln181His	0	2	0	0.321543
C28958A	Gln229Lys	0	2	0	0.321543
A29121C	Gln283Pro	0	2	0	0.321543
C29138A	Gln289Lys	0	2	0	0.321543
A29182T	Gln303His	0	2	0	0.321543
C29429T	Gln386*	0	2	0	0.321543
G29431T	Gln386His	0	2	0	0.321543
A27579T	Gln62His	0	2	0	0.321543
C28481T	Gln70*	0	2	0	0.321543
A28483T	Gln70His	0	2	0	0.321543
C27619T	Gln76*	0	2	0	0.321543
C28292G	Gln7Glu	0	2	0	0.321543
A28522C	Gln83His	0	2	0	0.321543
G27225T	Gln8His	0	2	0	0.321543
A27675C	Gln94His	0	2	0	0.321543
A29143T	Glu290Asp	0	2	0	0.321543
G29240A	Glu323Lys	0	2	0	0.321543
A27854T	Glu33Asp	0	2	0	0.321543
G29372A	Glu367Lys	0	2	0	0.321543
A27515T	Glu41Val	0	2	0	0.321543
G23545T	Glu661Asp	0	2	0	0.321543
G28167T	Glu92*	0	2	0	0.321543
G25217T	Gly1219Cys	0	2	0	0.321543
G28908C	Gly212Ala	0	2	0	0.321543
G28985T	Gly238Cys	0	2	0	0.321543
G28404A	Gly44Asp	0	2	0	0.321543
G1820A	Gly519Ser	0	2	0	0.321543
G27601T	Gly70Cys	0	2	0	0.321543
G2448A	Gly728Asp	0	2	0	0.321543
G28562C	Gly97Arg	0	2	0	0.321543
C28227A	His112Asn	0	2	0	0.321543
C27864T	His37Tyr	0	2	0	0.321543
A27533T	His47Leu	0	2	0	0.321543
C16969T	His5569Tyr	0	2	0	0.321543
A27700G	Ile103Val	0	2	0	0.321543
C28744G	Ile157Met	0	2	0	0.321543
T29283G	Ile337Ser	0	2	0	0.321543
T28495G	Ile74Met	0	2	0	0.321543
T28114G	Ile74Ser	0	2	0	0.321543
A27774C	Ile7Leu	0	2	0	0.321543
A28155T	Ile88Phe	0	2	0	0.321543
T26545G	Ile8Ser	0	2	0	0.321543
T28555G	Ile94Met	0	2	0	0.321543
A27918T	Ile9Phe	0	2	0	0.321543
T28246C	Leu118Ser	0	2	0	0.321543
T27786A	Leu11Met	0	2	0	0.321543
G28690C	Leu139Phe	0	2	0	0.321543
G5062T	Leu1599Phe	0	2	0	0.321543
C28748G	Leu159Val	0	2	0	0.321543
T29607C	Leu17Pro	0	2	0	0.321543
C27804G	Leu17Val	0	2	0	0.321543
C21614T	Leu18Phe	0	2	0	0.321543
T28938G	Leu222Arg	0	2	0	0.321543
T28941A	Leu223Gln	0	2	0	0.321543
T28944G	Leu224Arg	0	2	0	0.321543
C28961T	Leu230Phe	0	2	0	0.321543
C27828G	Leu25Val	0	2	0	0.321543
T29145C	Leu291Pro	0	2	0	0.321543
T27856A	Leu34Gln	0	2	0	0.321543
A29419T	Leu382Phe	0	2	0	0.321543
G21724T	Leu54Phe	0	2	0	0.321543
T19025A	Leu6254His	0	2	0	0.321543
T28177G	Leu95Trp	0	2	0	0.321543
C27679T	Leu96Phe	0	2	0	0.321543
A27749T	Lys119Met	0	2	0	0.321543
A6228G	Lys1988Arg	0	2	0	0.321543
A6876G	Lys2204Arg	0	2	0	0.321543
A29019C	Lys249Thr	0	2	0	0.321543
A29313G	Lys347Arg	0	2	0	0.321543
A29382T	Lys370Met	0	2	0	0.321543
A29391G	Lys373Arg	0	2	0	0.321543
A29393C	Lys374Gln	0	2	0	0.321543
A29488T	Lys405Asn	0	2	0	0.321543
A1631C	Lys456Gln	0	2	0	0.321543
G19800T	Lys6512Asn	0	2	0	0.321543
A2831C	Lys856Gln	0	2	0	0.321543
A27646G	Lys85Glu	0	2	0	0.321543
G28576C	Met101Ile	0	2	0	0.321543
G4201T	Met1312Ile	0	2	0	0.321543
G22021T	Met153Ile	0	2	0	0.321543
A5570G	Met1769Val	0	2	0	0.321543
T28902C	Met210Thr	0	2	0	0.321543
G29620T	Met21Ile	0	2	0	0.321543
G28975T	Met234Ile	0	2	0	0.321543
A28973T	Met234Leu	0	2	0	0.321543
G11146C	Met3627Ile	0	2	0	0.321543
G29506A	Met411Ile	0	2	0	0.321543
A12986G	Met4241Val	0	2	0	0.321543
T27734G	Phe114Cys	0	2	0	0.321543
T28251C	Phe120Leu	0	2	0	0.321543
T21960C	Phe133Ser	0	2	0	0.321543
T27939A	Phe16Ile	0	2	0	0.321543
T28785G	Phe171Cys	0	2	0	0.321543
T29131G	Phe286Leu	0	2	0	0.321543
T29310G	Phe346Cys	0	2	0	0.321543
T29361G	Phe363Cys	0	2	0	0.321543
T27531G	Phe46Leu	0	2	0	0.321543
T27570G	Phe59Leu	0	2	0	0.321543
T3086C	Phe941Leu	0	2	0	0.321543
C29586T	Pro10Leu	0	2	0	0.321543
C28311A	Pro13His	0	2	0	0.321543
C28757G	Pro162Ala	0	2	0	0.321543
C22313T	Pro251Ser	0	2	0	0.321543
C25466T	Pro25Leu	0	2	0	0.321543
C29177A	Pro302Thr	0	2	0	0.321543
C28005G	Pro38Ala	0	2	0	0.321543
C13774A	Pro4504Thr	0	2	0	0.321543
C20767T	Pro6835Ser	0	2	0	0.321543
C28290T	Pro6Leu	0	2	0	0.321543
C28490G	Pro73Ala	0	2	0	0.321543
C27644T	Pro84Leu	0	2	0	0.321543
C3177T	Pro971Leu	0	2	0	0.321543
G28587T	Ser105Ile	0	2	0	0.321543
C25317T	Ser1252Phe	0	2	0	0.321543
A29600G	Ser15Gly	0	2	0	0.321543
G28800C	Ser176Thr	0	2	0	0.321543
T28835A	Ser188Thr	0	2	0	0.321543
T28843G	Ser190Arg	0	2	0	0.321543
A28850T	Ser193Cys	0	2	0	0.321543
C6310A	Ser2015Arg	0	2	0	0.321543
C28969G	Ser232Arg	0	2	0	0.321543
C29625T	Ser23Phe	0	2	0	0.321543
T28340A	Ser23Thr	0	2	0	0.321543
C29203A	Ser310Arg	0	2	0	0.321543
C27500G	Ser36Cys	0	2	0	0.321543
C28383A	Ser37*	0	2	0	0.321543
G29508T	Ser412Ile	0	2	0	0.321543
T19293G	Ser6343Arg	0	2	0	0.321543
A27927T	Thr12Ser	0	2	0	0.321543
A28694C	Thr141Pro	0	2	0	0.321543
C28716A	Thr148Asn	0	2	0	0.321543
A29060T	Thr263Ser	0	2	0	0.321543
C27970A	Thr26Asn	0	2	0	0.321543
C27473G	Thr27Arg	0	2	0	0.321543
A29258C	Thr329Pro	0	2	0	0.321543
A29357G	Thr362Ala	0	2	0	0.321543
A11867T	Thr3868Ser	0	2	0	0.321543
C29445A	Thr391Asn	0	2	0	0.321543
C12513T	Thr4083Met	0	2	0	0.321543
C27874T	Thr40Ile	0	2	0	0.321543
A21172T	Thr6970Ser	0	2	0	0.321543
C28153G	Thr87Arg	0	2	0	0.321543
A28544G	Thr91Ala	0	2	0	0.321543
C21846T	Thr95Ile	0	2	0	0.321543
T28595A	Trp108Arg	0	2	0	0.321543
T27840A	Trp29Arg	0	2	0	0.321543
G29175T	Trp301Leu	0	2	0	0.321543
T28026A	Trp45Arg	0	2	0	0.321543
T28206A	Tyr105Asn	0	2	0	0.321543
T27783C	Tyr10His	0	2	0	0.321543
T28642A	Tyr123*	0	2	0	0.321543
A29634G	Tyr26Cys	0	2	0	0.321543
T27984A	Tyr31Asn	0	2	0	0.321543
C29272G	Tyr333*	0	2	0	0.321543
A29352C	Tyr360Ser	0	2	0	0.321543
T29564G	Tyr3Asp	0	2	0	0.321543
T28192G	Val100Gly	0	2	0	0.321543
G3476A	Val1071Ile	0	2	0	0.321543
G28239C	Val116Leu	0	2	0	0.321543
T28243G	Val117Gly	0	2	0	0.321543
T28746C	Val158Ala	0	2	0	0.321543
G27816C	Val21Leu	0	2	0	0.321543
G27816T	Val21Phe	0	2	0	0.321543
T29082G	Val270Gly	0	2	0	0.321543
G29243C	Val324Leu	0	2	0	0.321543
T27991G	Val33Gly	0	2	0	0.321543
G10979A	Val3572Met	0	2	0	0.321543
G22706T	Val382Leu	0	2	0	0.321543
G13471A	Val4403Ile	0	2	0	0.321543
G18907T	Val6215Phe	0	2	0	0.321543
G20134T	Val6624Leu	0	2	0	0.321543
T25382C	*1274Gln	0	1	0	0.160772
T29672A	*39Lys	0	1	0	0.160772
C3411T	Ala1049Val	0	1	0	0.160772
G27706T	Ala105Ser	0	1	0	0.160772
C25721T	Ala110Val	0	1	0	0.160772
G3665T	Ala1134Ser	0	1	0	0.160772
G656T	Ala131Ser	0	1	0	0.160772
C4320T	Ala1352Val	0	1	0	0.160772
C4455T	Ala1397Val	0	1	0	0.160772
G27936T	Ala15Ser	0	1	0	0.160772
G27798A	Ala15Thr	0	1	0	0.160772
C6078T	Ala1938Val	0	1	0	0.160772
C882T	Ala206Val	0	1	0	0.160772
C28896G	Ala208Gly	0	1	0	0.160772
C897T	Ala211Val	0	1	0	0.160772
C7299T	Ala2345Val	0	1	0	0.160772
G7673C	Ala2470Pro	0	1	0	0.160772
G7787T	Ala2508Ser	0	1	0	0.160772
G29024T	Ala251Ser	0	1	0	0.160772
G29639T	Ala28Ser	0	1	0	0.160772
G9692A	Ala3143Thr	0	1	0	0.160772
C10074T	Ala3270Val	0	1	0	0.160772
C11094T	Ala3610Val	0	1	0	0.160772
G11321C	Ala3686Pro	0	1	0	0.160772
G11453T	Ala3730Ser	0	1	0	0.160772
G11528C	Ala3755Pro	0	1	0	0.160772
G29465T	Ala398Ser	0	1	0	0.160772
C12312T	Ala4016Val	0	1	0	0.160772
G12419T	Ala4052Ser	0	1	0	0.160772
C12420T	Ala4052Val	0	1	0	0.160772
C26641A	Ala40Asp	0	1	0	0.160772
G29528T	Ala419Ser	0	1	0	0.160772
C13446T	Ala4394Val	0	1	0	0.160772
G13540T	Ala4426Ser	0	1	0	0.160772
G13723T	Ala4487Ser	0	1	0	0.160772
C14585T	Ala4774Val	0	1	0	0.160772
C14657T	Ala4798Val	0	1	0	0.160772
C15089T	Ala4942Val	0	1	0	0.160772
G15769T	Ala5169Ser	0	1	0	0.160772
G23126A	Ala522Thr	0	1	0	0.160772
C16247T	Ala5328Val	0	1	0	0.160772
G1886T	Ala541Ser	0	1	0	0.160772
C28057T	Ala55Val	0	1	0	0.160772
C17573T	Ala5770Val	0	1	0	0.160772
C17762T	Ala5833Val	0	1	0	0.160772
C18029T	Ala5922Val	0	1	0	0.160772
C19862T	Ala6533Val	0	1	0	0.160772
C23520T	Ala653Val	0	1	0	0.160772
G23612T	Ala684Ser	0	1	0	0.160772
C26728T	Ala69Val	0	1	0	0.160772
G2891C	Ala876Pro	0	1	0	0.160772
C27416A	Ala8Glu	0	1	0	0.160772
C24351T	Ala930Val	0	1	0	0.160772
G3164C	Ala967Pro	0	1	0	0.160772
G28195T	Arg101Leu	0	1	0	0.160772
C635T	Arg124Cys	0	1	0	0.160772
G25793A	Arg134His	0	1	0	0.160772
G4422A	Arg1386His	0	1	0	0.160772
G816A	Arg184His	0	1	0	0.160772
G28827T	Arg185Leu	0	1	0	0.160772
G28845A	Arg191His	0	1	0	0.160772
A7064G	Arg2267Gly	0	1	0	0.160772
C995T	Arg244Cys	0	1	0	0.160772
C29627T	Arg24Cys	0	1	0	0.160772
G29049A	Arg259Gln	0	1	0	0.160772
G27467A	Arg25Lys	0	1	0	0.160772
C8321T	Arg2686Cys	0	1	0	0.160772
G28368A	Arg32His	0	1	0	0.160772
G10368T	Arg3368Leu	0	1	0	0.160772
G10986C	Arg3574Thr	0	1	0	0.160772
G29427A	Arg385Lys	0	1	0	0.160772
C12260G	Arg3999Gly	0	1	0	0.160772
C1469T	Arg402Cys	0	1	0	0.160772
A12377G	Arg4038Gly	0	1	0	0.160772
G22785T	Arg408Ile	0	1	0	0.160772
A13834T	Arg4524Trp	0	1	0	0.160772
C13957G	Arg4565Gly	0	1	0	0.160772
G14030A	Arg4589Gln	0	1	0	0.160772
C14614T	Arg4784Cys	0	1	0	0.160772
C15391T	Arg5043Cys	0	1	0	0.160772
G16301T	Arg5346Ile	0	1	0	0.160772
G16718T	Arg5485Ile	0	1	0	0.160772
C1913T	Arg550Cys	0	1	0	0.160772
G1944A	Arg560His	0	1	0	0.160772
G17561T	Arg5766Leu	0	1	0	0.160772
A17973T	Arg5903Ser	0	1	0	0.160772
G18021T	Arg5919Ser	0	1	0	0.160772
A18333T	Arg6023Ser	0	1	0	0.160772
G26450T	Arg69Ile	0	1	0	0.160772
G21506T	Arg7081Ile	0	1	0	0.160772
G27626T	Arg78Leu	0	1	0	0.160772
A3591G	Asn1109Ser	0	1	0	0.160772
A3780G	Asn1172Ser	0	1	0	0.160772
A642C	Asn126Thr	0	1	0	0.160772
A4580C	Asn1439His	0	1	0	0.160772
A5754G	Asn1830Ser	0	1	0	0.160772
T5959A	Asn1898Lys	0	1	0	0.160772
A6248C	Asn1995His	0	1	0	0.160772
A7580T	Asn2439Tyr	0	1	0	0.160772
A1079C	Asn272His	0	1	0	0.160772
A22511G	Asn317Asp	0	1	0	0.160772
C9994A	Asn3243Lys	0	1	0	0.160772
A10479G	Asn3405Ser	0	1	0	0.160772
A22622G	Asn354Asp	0	1	0	0.160772
A11439G	Asn3725Ser	0	1	0	0.160772
A22725C	Asn388Thr	0	1	0	0.160772
A1430G	Asn389Asp	0	1	0	0.160772
A27868G	Asn38Ser	0	1	0	0.160772
A12413C	Asn4050His	0	1	0	0.160772
A1643G	Asn460Asp	0	1	0	0.160772
T23158A	Asn532Lys	0	1	0	0.160772
A21548T	Asn7095Ile	0	1	0	0.160772
C24442A	Asn960Lys	0	1	0	0.160772
G28580T	Asp103Tyr	0	1	0	0.160772
G28248A	Asp119Asn	0	1	0	0.160772
G25337T	Asp1259Tyr	0	1	0	0.160772
G21974T	Asp138Tyr	0	1	0	0.160772
G5018A	Asp1585Asn	0	1	0	0.160772
G25909A	Asp173Asn	0	1	0	0.160772
A6081G	Asp1939Gly	0	1	0	0.160772
A22206G	Asp215Gly	0	1	0	0.160772
G28919A	Asp216Asn	0	1	0	0.160772
A26057C	Asp222Ala	0	1	0	0.160772
G10796T	Asp3511Tyr	0	1	0	0.160772
G11369A	Asp3702Asn	0	1	0	0.160772
G29477T	Asp402Tyr	0	1	0	0.160772
G14446T	Asp4728Tyr	0	1	0	0.160772
G15307T	Asp5015Tyr	0	1	0	0.160772
T15492A	Asp5076Glu	0	1	0	0.160772
G16855A	Asp5531Asn	0	1	0	0.160772
G18670T	Asp6136Tyr	0	1	0	0.160772
G19429T	Asp6389Tyr	0	1	0	0.160772
A28081T	Asp63Val	0	1	0	0.160772
G19735T	Asp6491Tyr	0	1	0	0.160772
G20275T	Asp6671Tyr	0	1	0	0.160772
G21193T	Asp6977Tyr	0	1	0	0.160772
T21537A	Asp7091Glu	0	1	0	0.160772
G26458A	Asp72Asn	0	1	0	0.160772
G28116A	Asp75Asn	0	1	0	0.160772
G28517T	Asp82Tyr	0	1	0	0.160772
G24410C	Asp950His	0	1	0	0.160772
T27966G	Cys25Gly	0	1	0	0.160772
G8274A	Cys2670Tyr	0	1	0	0.160772
G1212C	Cys316Ser	0	1	0	0.160772
C27498A	Cys35*	0	1	0	0.160772
T1523A	Cys420Ser	0	1	0	0.160772
G14369T	Cys4702Phe	0	1	0	0.160772
G15629T	Cys5122Phe	0	1	0	0.160772
G16325A	Cys5354Tyr	0	1	0	0.160772
G23508T	Cys649Phe	0	1	0	0.160772
C3290G	Gln1009Glu	0	1	0	0.160772
G25186T	Gln1208His	0	1	0	0.160772
C27945T	Gln18*	0	1	0	0.160772
A6018G	Gln1918Arg	0	1	0	0.160772
C26029A	Gln213Lys	0	1	0	0.160772
C6797G	Gln2178Glu	0	1	0	0.160772
A330G	Gln22Arg	0	1	0	0.160772
C27960G	Gln23Glu	0	1	0	0.160772
C7721A	Gln2486Lys	0	1	0	0.160772
A29644T	Gln29His	0	1	0	0.160772
A29643C	Gln29Pro	0	1	0	0.160772
C11741T	Gln3826*	0	1	0	0.160772
A12297T	Gln4011Leu	0	1	0	0.160772
A15758T	Gln5165Leu	0	1	0	0.160772
G19677T	Gln6471His	0	1	0	0.160772
A20009T	Gln6582Leu	0	1	0	0.160772
A20472C	Gln6736His	0	1	0	0.160772
G23593C	Gln677His	0	1	0	0.160772
G23593T	Gln677His	0	1	0	0.160772
A28293G	Gln7Arg	0	1	0	0.160772
C27661T	Gln90*	0	1	0	0.160772
G28300T	Gln9His	0	1	0	0.160772
A24612G	Glu1017Gly	0	1	0	0.160772
G3671T	Glu1136*	0	1	0	0.160772
A4143T	Glu1293Val	0	1	0	0.160772
G4352T	Glu1363*	0	1	0	0.160772
G4910T	Glu1549*	0	1	0	0.160772
G22030T	Glu156Asp	0	1	0	0.160772
G5155T	Glu1630Asp	0	1	0	0.160772
A8307G	Glu2681Gly	0	1	0	0.160772
A1072C	Glu269Asp	0	1	0	0.160772
G9242A	Glu2993Lys	0	1	0	0.160772
A27491C	Glu33Ala	0	1	0	0.160772
A1290G	Glu342Gly	0	1	0	0.160772
A12234G	Glu3990Gly	0	1	0	0.160772
A27763C	Glu3Ala	0	1	0	0.160772
G12269T	Glu4002*	0	1	0	0.160772
G12320T	Glu4019*	0	1	0	0.160772
A14201T	Glu4646Val	0	1	0	0.160772
G1730A	Glu489Lys	0	1	0	0.160772
G16197T	Glu5311Asp	0	1	0	0.160772
G17259T	Glu5665Asp	0	1	0	0.160772
G18943C	Glu6227Gln	0	1	0	0.160772
G28083T	Glu64*	0	1	0	0.160772
A2274G	Glu670Gly	0	1	0	0.160772
G20635A	Glu6791Lys	0	1	0	0.160772
G20725T	Glu6821*	0	1	0	0.160772
G23666C	Glu702Gln	0	1	0	0.160772
G27666C	Glu91Asp	0	1	0	0.160772
G542T	Glu93*	0	1	0	0.160772
G3470A	Gly1069Arg	0	1	0	0.160772
G3474A	Gly1070Asp	0	1	0	0.160772
G26962T	Gly147Val	0	1	0	0.160772
G4908A	Gly1548Asp	0	1	0	0.160772
G26991C	Gly157Arg	0	1	0	0.160772
G26062T	Gly224Cys	0	1	0	0.160772
G7016A	Gly2251Ser	0	1	0	0.160772
G7289T	Gly2342*	0	1	0	0.160772
G29096C	Gly275Arg	0	1	0	0.160772
G9479T	Gly3072Cys	0	1	0	0.160772
G10139C	Gly3292Arg	0	1	0	0.160772
G10499T	Gly3412Cys	0	1	0	0.160772
G11690T	Gly3809Cys	0	1	0	0.160772
G27505C	Gly38Arg	0	1	0	0.160772
G12177T	Gly3971Val	0	1	0	0.160772
G12797A	Gly4178Ser	0	1	0	0.160772
G27517T	Gly42Cys	0	1	0	0.160772
G13763T	Gly4500Val	0	1	0	0.160772
G15451A	Gly5063Ser	0	1	0	0.160772
G1821A	Gly519Asp	0	1	0	0.160772
G16130A	Gly5289Glu	0	1	0	0.160772
G16852T	Gly5530Cys	0	1	0	0.160772
G16853T	Gly5530Val	0	1	0	0.160772
G17116T	Gly5618Cys	0	1	0	0.160772
G19480T	Gly6406Cys	0	1	0	0.160772
G26755A	Gly78Asp	0	1	0	0.160772
G27915T	Gly8*	0	1	0	0.160772
G2741T	Gly826Cys	0	1	0	0.160772
G2945A	Gly894Ser	0	1	0	0.160772
C3743T	His1160Tyr	0	1	0	0.160772
A5220C	His1652Pro	0	1	0	0.160772
C27975A	His28Asn	0	1	0	0.160772
A10176C	His3304Pro	0	1	0	0.160772
C10541A	His3426Asn	0	1	0	0.160772
C27864A	His37Asn	0	1	0	0.160772
C28011G	His40Asp	0	1	0	0.160772
A1515G	His417Arg	0	1	0	0.160772
A15389G	His5042Arg	0	1	0	0.160772
C16132T	His5290Tyr	0	1	0	0.160772
C17896T	His5878Tyr	0	1	0	0.160772
T18603A	His6113Gln	0	1	0	0.160772
A19499C	His6412Pro	0	1	0	0.160772
C21767T	His69Tyr	0	1	0	0.160772
C27612G	His73Gln	0	1	0	0.160772
C25671A	His93Gln	0	1	0	0.160772
A27691T	Ile100Phe	0	1	0	0.160772
A27700T	Ile103Phe	0	1	0	0.160772
A27921G	Ile10Val	0	1	0	0.160772
A3872T	Ile1203Phe	0	1	0	0.160772
T25865C	Ile158Thr	0	1	0	0.160772
A5264G	Ile1667Val	0	1	0	0.160772
T6174G	Ile1970Ser	0	1	0	0.160772
A22151G	Ile197Val	0	1	0	0.160772
A22169C	Ile203Leu	0	1	0	0.160772
T22170C	Ile203Thr	0	1	0	0.160772
A7766G	Ile2501Val	0	1	0	0.160772
T26181G	Ile263Met	0	1	0	0.160772
T27278A	Ile26Asn	0	1	0	0.160772
T8883C	Ile2873Thr	0	1	0	0.160772
T27760C	Ile2Thr	0	1	0	0.160772
A29282C	Ile337Leu	0	1	0	0.160772
A11600G	Ile3779Val	0	1	0	0.160772
A11768T	Ile3835Leu	0	1	0	0.160772
A12410G	Ile4049Val	0	1	0	0.160772
A14439G	Ile4725Met	0	1	0	0.160772
A1691G	Ile476Val	0	1	0	0.160772
T14921G	Ile4886Ser	0	1	0	0.160772
T2277C	Ile671Thr	0	1	0	0.160772
T20426C	Ile6721Thr	0	1	0	0.160772
A2903G	Ile880Val	0	1	0	0.160772
A24287G	Ile909Val	0	1	0	0.160772
T25694G	Leu101Arg	0	1	0	0.160772
T28219C	Leu109Ser	0	1	0	0.160772
C27727T	Leu112Phe	0	1	0	0.160772
T28246A	Leu118*	0	1	0	0.160772
T27786G	Leu11Val	0	1	0	0.160772
C629A	Leu122Ile	0	1	0	0.160772
C26907A	Leu129Met	0	1	0	0.160772
T27796A	Leu14*	0	1	0	0.160772
C5822T	Leu1853Phe	0	1	0	0.160772
T6791A	Leu2176Met	0	1	0	0.160772
G6793T	Leu2176Phe	0	1	0	0.160772
C26305T	Leu21Phe	0	1	0	0.160772
G22249C	Leu229Phe	0	1	0	0.160772
C8327T	Leu2688Phe	0	1	0	0.160772
T8396A	Leu2711Met	0	1	0	0.160772
C9344T	Leu3027Phe	0	1	0	0.160772
C1223T	Leu320Phe	0	1	0	0.160772
T10203A	Leu3313His	0	1	0	0.160772
T22566G	Leu335Trp	0	1	0	0.160772
A11041T	Leu3592Phe	0	1	0	0.160772
C11300A	Leu3679Ile	0	1	0	0.160772
T11409C	Leu3715Ser	0	1	0	0.160772
C11750T	Leu3829Phe	0	1	0	0.160772
A29419C	Leu382Phe	0	1	0	0.160772
C1415T	Leu384Phe	0	1	0	0.160772
T22731C	Leu390Pro	0	1	0	0.160772
C12005G	Leu3914Val	0	1	0	0.160772
T25514C	Leu41Pro	0	1	0	0.160772
C13436T	Leu4391Phe	0	1	0	0.160772
C25528T	Leu46Phe	0	1	0	0.160772
C14554T	Leu4764Phe	0	1	0	0.160772
C27765T	Leu4Phe	0	1	0	0.160772
T27356C	Leu52Ser	0	1	0	0.160772
C25549T	Leu53Phe	0	1	0	0.160772
C17002T	Leu5580Phe	0	1	0	0.160772
C18568T	Leu6102Phe	0	1	0	0.160772
T19003A	Leu6247Ile	0	1	0	0.160772
T19295G	Leu6344Trp	0	1	0	0.160772
T27913G	Leu7*	0	1	0	0.160772
C2453A	Leu730Ile	0	1	0	0.160772
C25609T	Leu73Phe	0	1	0	0.160772
T24084G	Leu841Arg	0	1	0	0.160772
C24083G	Leu841Val	0	1	0	0.160772
A28145C	Leu84Phe	0	1	0	0.160772
T24156C	Leu865Pro	0	1	0	0.160772
G3013T	Leu916Phe	0	1	0	0.160772
T28177A	Leu95*	0	1	0	0.160772
T28186A	Leu98His	0	1	0	0.160772
A21949C	Lys129Asn	0	1	0	0.160772
A4748G	Lys1495Glu	0	1	0	0.160772
A4850C	Lys1529Gln	0	1	0	0.160772
A5225C	Lys1654Gln	0	1	0	0.160772
G5230T	Lys1655Asn	0	1	0	0.160772
A29019T	Lys249Ile	0	1	0	0.160772
A8031G	Lys2589Arg	0	1	0	0.160772
G8548T	Lys2761Asn	0	1	0	0.160772
A10982C	Lys3573Gln	0	1	0	0.160772
A11154C	Lys3630Thr	0	1	0	0.160772
G29392T	Lys373Asn	0	1	0	0.160772
A29391C	Lys373Thr	0	1	0	0.160772
A12207T	Lys3981Met	0	1	0	0.160772
A12209C	Lys3982Gln	0	1	0	0.160772
G12274C	Lys4003Asn	0	1	0	0.160772
A12326T	Lys4021*	0	1	0	0.160772
A12380T	Lys4039*	0	1	0	0.160772
A404T	Lys47*	0	1	0	0.160772
G14874T	Lys4870Asn	0	1	0	0.160772
G15594T	Lys5110Asn	0	1	0	0.160772
G23149C	Lys529Asn	0	1	0	0.160772
A27551G	Lys53Arg	0	1	0	0.160772
A28051T	Lys53Ile	0	1	0	0.160772
A23235G	Lys558Arg	0	1	0	0.160772
A23234C	Lys558Gln	0	1	0	0.160772
G17808T	Lys5848Asn	0	1	0	0.160772
A19574C	Lys6437Thr	0	1	0	0.160772
A28466T	Lys65*	0	1	0	0.160772
A27608T	Lys72Ile	0	1	0	0.160772
A2467C	Lys734Asn	0	1	0	0.160772
G2776T	Lys837Asn	0	1	0	0.160772
A27646C	Lys85Gln	0	1	0	0.160772
G27896C	Met1?	0	1	0	0.160772
G25273T	Met1237Ile	0	1	0	0.160772
T4608A	Met1448Lys	0	1	0	0.160772
T22092G	Met177Arg	0	1	0	0.160772
T27826G	Met24Arg	0	1	0	0.160772
T8652C	Met2796Thr	0	1	0	0.160772
G29224T	Met317Ile	0	1	0	0.160772
G11143A	Met3626Ile	0	1	0	0.160772
G11230T	Met3655Ile	0	1	0	0.160772
T12291G	Met4009Arg	0	1	0	0.160772
G12352T	Met4029Ile	0	1	0	0.160772
A12350T	Met4029Leu	0	1	0	0.160772
T12372A	Met4036Lys	0	1	0	0.160772
G12478A	Met4071Ile	0	1	0	0.160772
T13389C	Met4375Thr	0	1	0	0.160772
A15241T	Met4993Leu	0	1	0	0.160772
T15242A	Met4993Lys	0	1	0	0.160772
G15438T	Met5058Ile	0	1	0	0.160772
G16005T	Met5247Ile	0	1	0	0.160772
T16145C	Met5294Thr	0	1	0	0.160772
A17542C	Met5760Leu	0	1	0	0.160772
A2018G	Met585Val	0	1	0	0.160772
G18867A	Met6201Ile	0	1	0	0.160772
G18984C	Met6240Ile	0	1	0	0.160772
T23652C	Met697Thr	0	1	0	0.160772
T27696G	Phe101Leu	0	1	0	0.160772
T27694G	Phe101Val	0	1	0	0.160772
T24887C	Phe1109Leu	0	1	0	0.160772
T28251G	Phe120Val	0	1	0	0.160772
T27794A	Phe13Leu	0	1	0	0.160772
T27940A	Phe16Tyr	0	1	0	0.160772
T833C	Phe190Leu	0	1	0	0.160772
T27266A	Phe22Tyr	0	1	0	0.160772
T29094A	Phe274Tyr	0	1	0	0.160772
T8604C	Phe2780Ser	0	1	0	0.160772
C9565A	Phe3100Leu	0	1	0	0.160772
T358A	Phe31Leu	0	1	0	0.160772
T356G	Phe31Val	0	1	0	0.160772
T22587G	Phe342Cys	0	1	0	0.160772
T27529C	Phe46Leu	0	1	0	0.160772
T15818G	Phe5185Cys	0	1	0	0.160772
T16505G	Phe5414Cys	0	1	0	0.160772
T17264C	Phe5667Ser	0	1	0	0.160772
T23336C	Phe592Leu	0	1	0	0.160772
T19190A	Phe6309Tyr	0	1	0	0.160772
T27587C	Phe65Ser	0	1	0	0.160772
T20424G	Phe6720Leu	0	1	0	0.160772
T21406A	Phe7048Ile	0	1	0	0.160772
T21797A	Phe79Ile	0	1	0	0.160772
T21799A	Phe79Leu	0	1	0	0.160772
T28150G	Phe86Cys	0	1	0	0.160772
T21819A	Phe86Tyr	0	1	0	0.160772
T25652A	Phe87Tyr	0	1	0	0.160772
T21836C	Phe92Leu	0	1	0	0.160772
T24471C	Phe970Ser	0	1	0	0.160772
T27781G	Phe9Cys	0	1	0	0.160772
C3426T	Pro1054Leu	0	1	0	0.160772
C25199A	Pro1213Thr	0	1	0	0.160772
C25350T	Pro1263Leu	0	1	0	0.160772
C28697T	Pro142Ser	0	1	0	0.160772
C5183T	Pro1640Ser	0	1	0	0.160772
C28868T	Pro199Ser	0	1	0	0.160772
C6318T	Pro2018Leu	0	1	0	0.160772
C6501T	Pro2079Leu	0	1	0	0.160772
C6696T	Pro2144Leu	0	1	0	0.160772
C6695T	Pro2144Ser	0	1	0	0.160772
C6695A	Pro2144Thr	0	1	0	0.160772
C22236T	Pro225Leu	0	1	0	0.160772
C22251T	Pro230Leu	0	1	0	0.160772
C7392T	Pro2376Leu	0	1	0	0.160772
C26111T	Pro240Leu	0	1	0	0.160772
C21636T	Pro25Leu	0	1	0	0.160772
C21639A	Pro26His	0	1	0	0.160772
C21638T	Pro26Ser	0	1	0	0.160772
C1077T	Pro271Leu	0	1	0	0.160772
C1191T	Pro309Leu	0	1	0	0.160772
C1190T	Pro309Ser	0	1	0	0.160772
C27981G	Pro30Ala	0	1	0	0.160772
C22527T	Pro322Leu	0	1	0	0.160772
C27494T	Pro34Leu	0	1	0	0.160772
C1404T	Pro380Leu	0	1	0	0.160772
C28006G	Pro38Arg	0	1	0	0.160772
C12119T	Pro3952Ser	0	1	0	0.160772
C12896T	Pro4211Ser	0	1	0	0.160772
C27527A	Pro45Gln	0	1	0	0.160772
C27526T	Pro45Ser	0	1	0	0.160772
C14120T	Pro4619Leu	0	1	0	0.160772
C15469T	Pro5069Ser	0	1	0	0.160772
C16375T	Pro5371Ser	0	1	0	0.160772
C26404T	Pro54Ser	0	1	0	0.160772
C18647T	Pro6128Leu	0	1	0	0.160772
C19687T	Pro6475Ser	0	1	0	0.160772
C2508T	Pro748Leu	0	1	0	0.160772
C2594T	Pro777Ser	0	1	0	0.160772
C2676T	Pro804Leu	0	1	0	0.160772
C23997T	Pro812Leu	0	1	0	0.160772
C2724T	Pro820Leu	0	1	0	0.160772
C27643T	Pro84Ser	0	1	0	0.160772
C28147G	Pro85Arg	0	1	0	0.160772
C28146T	Pro85Ser	0	1	0	0.160772
C27689T	Pro99Leu	0	1	0	0.160772
A3350C	Ser1029Arg	0	1	0	0.160772
C25071A	Ser1170Tyr	0	1	0	0.160772
G25278T	Ser1239Ile	0	1	0	0.160772
C4347T	Ser1361Phe	0	1	0	0.160772
T27051G	Ser177Ala	0	1	0	0.160772
C6198A	Ser1978Tyr	0	1	0	0.160772
C6573T	Ser2103Phe	0	1	0	0.160772
T6605C	Ser2114Pro	0	1	0	0.160772
G8013A	Ser2583Asn	0	1	0	0.160772
C8139T	Ser2625Phe	0	1	0	0.160772
T9179C	Ser2972Pro	0	1	0	0.160772
T22451A	Ser297Thr	0	1	0	0.160772
C28278T	Ser2Phe	0	1	0	0.160772
T9401C	Ser3046Pro	0	1	0	0.160772
C9996T	Ser3244Leu	0	1	0	0.160772
A28370G	Ser33Gly	0	1	0	0.160772
C11034G	Ser3590*	0	1	0	0.160772
C11490G	Ser3742Cys	0	1	0	0.160772
T12212C	Ser3983Pro	0	1	0	0.160772
T22757C	Ser399Pro	0	1	0	0.160772
G12345A	Ser4027Asn	0	1	0	0.160772
C1593T	Ser443Phe	0	1	0	0.160772
C27524T	Ser44Leu	0	1	0	0.160772
G14528T	Ser4755Ile	0	1	0	0.160772
C1707T	Ser481Phe	0	1	0	0.160772
C14993T	Ser4910Leu	0	1	0	0.160772
G15131T	Ser4956Ile	0	1	0	0.160772
G15380T	Ser5039Ile	0	1	0	0.160772
C1848T	Ser528Leu	0	1	0	0.160772
T16150C	Ser5296Pro	0	1	0	0.160772
C16367T	Ser5368Phe	0	1	0	0.160772
G16535T	Ser5424Ile	0	1	0	0.160772
C16679T	Ser5472Phe	0	1	0	0.160772
C26408T	Ser55Phe	0	1	0	0.160772
C19145T	Ser6294Phe	0	1	0	0.160772
G20438T	Ser6725Ile	0	1	0	0.160772
C20480T	Ser6739Leu	0	1	0	0.160772
C20483T	Ser6740Phe	0	1	0	0.160772
A20755C	Ser6831Arg	0	1	0	0.160772
C26447T	Ser68Phe	0	1	0	0.160772
C23655A	Ser698*	0	1	0	0.160772
C28099T	Ser69Leu	0	1	0	0.160772
C23694T	Ser711Phe	0	1	0	0.160772
C27635T	Ser81Leu	0	1	0	0.160772
C24378T	Ser939Phe	0	1	0	0.160772
T24380A	Ser940Thr	0	1	0	0.160772
C27925T	Thr11Ile	0	1	0	0.160772
C3987T	Thr1241Ile	0	1	0	0.160772
A4595C	Thr1444Pro	0	1	0	0.160772
C28320T	Thr16Met	0	1	0	0.160772
A5855G	Thr1864Ala	0	1	0	0.160772
C6192T	Thr1976Ile	0	1	0	0.160772
C6285A	Thr2007Asn	0	1	0	0.160772
C6312T	Thr2016Ile	0	1	0	0.160772
C21621T	Thr20Ile	0	1	0	0.160772
A6635G	Thr2124Ala	0	1	0	0.160772
C27263A	Thr21Asn	0	1	0	0.160772
C22281T	Thr240Ile	0	1	0	0.160772
C22311T	Thr250Ile	0	1	0	0.160772
C1023T	Thr253Ile	0	1	0	0.160772
C8529T	Thr2755Ile	0	1	0	0.160772
C8595T	Thr2777Ile	0	1	0	0.160772
C22482T	Thr307Ile	0	1	0	0.160772
C26333T	Thr30Ile	0	1	0	0.160772
C22530T	Thr323Ile	0	1	0	0.160772
C10188T	Thr3308Ile	0	1	0	0.160772
C10824T	Thr3520Ile	0	1	0	0.160772
C11511G	Thr3749Arg	0	1	0	0.160772
C22689T	Thr376Ile	0	1	0	0.160772
C12369T	Thr4035Ile	0	1	0	0.160772
C14621T	Thr4786Met	0	1	0	0.160772
C1800T	Thr512Ile	0	1	0	0.160772
C16163T	Thr5300Ile	0	1	0	0.160772
C16877T	Thr5538Ile	0	1	0	0.160772
C17333A	Thr5690Lys	0	1	0	0.160772
C18377T	Thr6038Ile	0	1	0	0.160772
A2120T	Thr619Ser	0	1	0	0.160772
A27574T	Thr61Ser	0	1	0	0.160772
A19453G	Thr6397Ala	0	1	0	0.160772
C21008T	Thr6915Ile	0	1	0	0.160772
A21172C	Thr6970Pro	0	1	0	0.160772
C2388T	Thr708Ile	0	1	0	0.160772
C2445T	Thr727Ile	0	1	0	0.160772
C2502A	Thr746Lys	0	1	0	0.160772
C23844T	Thr761Ile	0	1	0	0.160772
C23895A	Thr778Asn	0	1	0	0.160772
C26542A	Thr7Asn	0	1	0	0.160772
A28152T	Thr87Ser	0	1	0	0.160772
C3225A	Thr987Asn	0	1	0	0.160772
G25785C	Trp131Cys	0	1	0	0.160772
G9730T	Trp3155Cys	0	1	0	0.160772
T10145G	Trp3294Gly	0	1	0	0.160772
G11064C	Trp3600Ser	0	1	0	0.160772
T11390C	Trp3709Arg	0	1	0	0.160772
G14967T	Trp4901Cys	0	1	0	0.160772
G19599T	Trp6445Cys	0	1	0	0.160772
G20922T	Trp6886Cys	0	1	0	0.160772
A28225C	Tyr111Ser	0	1	0	0.160772
T3668G	Tyr1135Asp	0	1	0	0.160772
T4517A	Tyr1418Asn	0	1	0	0.160772
C5365G	Tyr1700*	0	1	0	0.160772
T21644G	Tyr28Asp	0	1	0	0.160772
T21644C	Tyr28His	0	1	0	0.160772
A10764T	Tyr3500Phe	0	1	0	0.160772
T11431G	Tyr3722*	0	1	0	0.160772
T11429G	Tyr3722Asp	0	1	0	0.160772
T13402G	Tyr4379*	0	1	0	0.160772
A13401T	Tyr4379Phe	0	1	0	0.160772
T15295G	Tyr5011Asp	0	1	0	0.160772
A16148G	Tyr5295Cys	0	1	0	0.160772
A17042G	Tyr5593Cys	0	1	0	0.160772
A17423G	Tyr5720Cys	0	1	0	0.160772
A18743T	Tyr6160Phe	0	1	0	0.160772
A23469T	Tyr636Phe	0	1	0	0.160772
C19884A	Tyr6540*	0	1	0	0.160772
T27682G	Tyr97Asp	0	1	0	0.160772
G3431T	Val1056Leu	0	1	0	0.160772
G581A	Val106Ile	0	1	0	0.160772
G3518T	Val1085Phe	0	1	0	0.160772
G24842T	Val1094Phe	0	1	0	0.160772
T25092C	Val1177Ala	0	1	0	0.160772
T3897G	Val1211Gly	0	1	0	0.160772
G626T	Val121Phe	0	1	0	0.160772
G25244T	Val1228Leu	0	1	0	0.160772
G3980T	Val1239Phe	0	1	0	0.160772
G5558A	Val1765Ile	0	1	0	0.160772
G6320T	Val2019Phe	0	1	0	0.160772
G6404T	Val2047Phe	0	1	0	0.160772
G6713A	Val2150Ile	0	1	0	0.160772
T6873C	Val2203Ala	0	1	0	0.160772
G22241T	Val227Leu	0	1	0	0.160772
T7623G	Val2453Gly	0	1	0	0.160772
T27272C	Val24Ala	0	1	0	0.160772
G26314T	Val24Leu	0	1	0	0.160772
G26167T	Val259Leu	0	1	0	0.160772
T29082A	Val270Glu	0	1	0	0.160772
T8850C	Val2862Ala	0	1	0	0.160772
T348A	Val28Glu	0	1	0	0.160772
G9278T	Val3005Leu	0	1	0	0.160772
G22520T	Val320Phe	0	1	0	0.160772
G27987T	Val32Leu	0	1	0	0.160772
G29651T	Val32Leu	0	1	0	0.160772
G27990A	Val33Ile	0	1	0	0.160772
G29654A	Val33Ile	0	1	0	0.160772
G12704T	Val4147Phe	0	1	0	0.160772
T12939G	Val4225Gly	0	1	0	0.160772
T13380G	Val4372Gly	0	1	0	0.160772
G13984A	Val4574Ile	0	1	0	0.160772
T14138C	Val4625Ala	0	1	0	0.160772
G14209T	Val4649Phe	0	1	0	0.160772
G14452T	Val4730Phe	0	1	0	0.160772
G14923A	Val4887Ile	0	1	0	0.160772
G15517A	Val5085Ile	0	1	0	0.160772
G15766T	Val5168Leu	0	1	0	0.160772
T426A	Val54Glu	0	1	0	0.160772
G17302T	Val5680Phe	0	1	0	0.160772
G17590T	Val5776Leu	0	1	0	0.160772
G17722A	Val5820Ile	0	1	0	0.160772
G18826A	Val6188Ile	0	1	0	0.160772
G18985T	Val6241Phe	0	1	0	0.160772
G19348A	Val6362Ile	0	1	0	0.160772
G19348T	Val6362Phe	0	1	0	0.160772
G19414A	Val6384Ile	0	1	0	0.160772
G19684T	Val6474Leu	0	1	0	0.160772
T19826C	Val6521Ala	0	1	0	0.160772
T2310C	Val682Ala	0	1	0	0.160772
T21524G	Val7087Gly	0	1	0	0.160772
T2517A	Val751Glu	0	1	0	0.160772
T25631C	Val80Ala	0	1	0	0.160772
T25631A	Val80Asp	0	1	0	0.160772
T28135C	Val81Ala	0	1	0	0.160772
G2732C	Val823Leu	0	1	0	0.160772
G25654T	Val88Leu	0	1	0	0.160772
G25681T	Val97Phe	0	1	0	0.160772
G28188T	Val99Leu	0	1	0	0.160772
