## Supplemental_Table_S6 for "Genomic variations in SARS-CoV-2 genomes from Gujarat: Underlying role of variants in disease epidemiology"

### Sheet: Sheet1
This dataset represents additional information manuscript entitled "Genomic variations in SARS-CoV-2 genomes from Gujarat: Underlying role of variants in disease epidemiology" Supplementary Table S6: Missense Mutations profile of SARS-CoV-2 genomes from Deceased and Recovered patients from Gujarat dataset
		Genome Count		Frequency (%)
NT mutation	AA mutation	Deceased (n=43)	Recovered (n=172)	Deceased	Recovered
A23403G	Asp614Gly	42	160	97.6744	93.0233
C14408T	Pro4715Leu	41	154	95.3488	89.5349
G25563T	Gln57His	23	94	53.4884	54.6512
C28854T	Ser194Leu	19	59	44.186	34.3023
G16078A	Val5272Ile	4	9	9.30233	5.23256
C23277T	Thr572Ile	4	5	9.30233	2.90698
G21724T	Leu54Phe	1	28	2.32558	16.2791
A2292C	Gln676Pro	1	24	2.32558	13.9535
C18568T	Leu6102Phe	1	24	2.32558	13.9535
G28878A	Ser202Asn	0	12	0	6.97674
G23311T	Glu583Asp	2	9	4.65116	5.23256
T28144C	Leu84Ser	0	9	0	5.23256
G11083T	Leu3606Phe	0	7	0	4.06977
C14425A	Leu4721Ile	0	6	0	3.48837
G4866T	Ser1534Ile	0	6	0	3.48837
C19154T	Thr6297Ile	0	6	0	3.48837
C28311T	Pro13Leu	1	5	2.32558	2.90698
C9438T	Thr3058Ile	1	5	2.32558	2.90698
G21795T	Arg78Met	0	5	0	2.90698
C6312A	Thr2016Lys	1	4	2.32558	2.32558
G11306A	Asp3681Asn	0	4	0	2.32558
C25513T	Leu41Phe	0	4	0	2.32558
T771C	Val169Ala	0	4	0	2.32558
C13730T	Ala4489Val	1	3	2.32558	1.74419
G28083T	Glu64*	0	3	0	1.74419
G28562A	Gly97Ser	0	3	0	1.74419
C7334T	His2357Tyr	0	3	0	1.74419
C3737T	Pro1158Ser	0	3	0	1.74419
C6402T	Pro2046Leu	0	3	0	1.74419
C5700A	Ala1812Asp	1	2	2.32558	1.16279
C8460A	Ala2732Asp	1	2	2.32558	1.16279
C10277T	Leu3338Phe	1	2	2.32558	1.16279
G7798T	Lys2511Asn	1	2	2.32558	1.16279
G14829T	Met4855Ile	1	2	2.32558	1.16279
C4113T	Ala1283Val	0	2	0	1.16279
G25459T	Ala23Ser	0	2	0	1.16279
G362A	Asp33Asn	0	2	0	1.16279
G23593T	Gln677His	0	2	0	1.16279
A23632C	Gln690His	0	2	0	1.16279
C21575T	Leu5Phe	0	2	0	1.16279
A10761G	Lys3499Arg	0	2	0	1.16279
G5572T	Met1769Ile	0	2	0	1.16279
G15444T	Met5060Ile	0	2	0	1.16279
G20433T	Met6723Ile	0	2	0	1.16279
A18802C	Ser6180Arg	0	2	0	1.16279
C3429T	Thr1055Ile	0	2	0	1.16279
C25844T	Thr151Ile	0	2	0	1.16279
G22017T	Trp152Leu	0	2	0	1.16279
A16850G	Tyr5529Cys	0	2	0	1.16279
G28077T	Val62Leu	0	2	0	1.16279
A3830C	Ser1189Arg	0	1	0	0.584795
G3831C	Ser1189Thr	0	1	0	0.584795
G24197T	Ala879Ser	1	1	2.32558	0.581395
G28221T	Glu110*	1	1	2.32558	0.581395
G2164T	Glu633Asp	1	1	2.32558	0.581395
G16852T	Gly5530Cys	1	1	2.32558	0.581395
G28851T	Ser193Ile	1	1	2.32558	0.581395
G28371T	Ser33Ile	1	1	2.32558	0.581395
C1059T	Thr265Ile	1	1	2.32558	0.581395
G19417T	Val6385Leu	1	1	2.32558	0.581395
C25700T	Ala103Val	0	1	0	0.581395
G4067A	Ala1268Thr	0	1	0	0.581395
C26947T	Ala142Val	0	1	0	0.581395
G25819T	Ala143Ser	0	1	0	0.581395
G28739T	Ala156Ser	0	1	0	0.581395
C28926T	Ala218Val	0	1	0	0.581395
C8043T	Ala2593Val	0	1	0	0.581395
G22346T	Ala262Ser	0	1	0	0.581395
C9246T	Ala2994Val	0	1	0	0.581395
C1281T	Ala339Val	0	1	0	0.581395
C13724T	Ala4487Val	0	1	0	0.581395
C13994T	Ala4577Val	0	1	0	0.581395
G15535T	Ala5091Ser	0	1	0	0.581395
G25552T	Ala54Ser	0	1	0	0.581395
G18040T	Ala5926Ser	0	1	0	0.581395
G18859T	Ala6199Ser	0	1	0	0.581395
C20030T	Ala6589Val	0	1	0	0.581395
G20131A	Ala6623Thr	0	1	0	0.581395
C23625T	Ala688Val	0	1	0	0.581395
G23678T	Ala706Ser	0	1	0	0.581395
G28845T	Arg191Leu	0	1	0	0.581395
C12242T	Arg3993Cys	0	1	0	0.581395
C13792T	Arg4510Cys	0	1	0	0.581395
A22004T	Asn148Tyr	0	1	0	0.581395
A21511G	Asn7083Asp	0	1	0	0.581395
A3372G	Asp1036Gly	0	1	0	0.581395
G28703T	Asp144Tyr	0	1	0	0.581395
C706A	Asp147Glu	0	1	0	0.581395
G25855T	Asp155Tyr	0	1	0	0.581395
A9204G	Asp2980Gly	0	1	0	0.581395
G29315T	Asp348Tyr	0	1	0	0.581395
A13859G	Asp4532Gly	0	1	0	0.581395
G14290T	Asp4676Tyr	0	1	0	0.581395
G16117T	Asp5285Tyr	0	1	0	0.581395
G19009T	Asp6249Tyr	0	1	0	0.581395
G25290T	Cys1243Phe	0	1	0	0.581395
G6094T	Gln1943His	0	1	0	0.581395
A22374G	Gln271Arg	0	1	0	0.581395
G15906T	Gln5214His	0	1	0	0.581395
G23401T	Gln613His	0	1	0	0.581395
G23587T	Gln675His	0	1	0	0.581395
C27673T	Gln94*	0	1	0	0.581395
G27240T	Glu13Asp	0	1	0	0.581395
G27762T	Glu3*	0	1	0	0.581395
G28364C	Glu31Gln	0	1	0	0.581395
G27852T	Glu33*	0	1	0	0.581395
A11991G	Glu3909Gly	0	1	0	0.581395
G12149A	Glu3962Lys	0	1	0	0.581395
G14274C	Glu4670Asp	0	1	0	0.581395
G16738C	Glu5492Gln	0	1	0	0.581395
G2237A	Glu658Lys	0	1	0	0.581395
A23902T	Glu780Asp	0	1	0	0.581395
G3085T	Glu940Asp	0	1	0	0.581395
G599T	Gly112Cys	0	1	0	0.581395
G28631A	Gly120Arg	0	1	0	0.581395
G22104C	Gly181Ala	0	1	0	0.581395
G25445T	Gly18Val	0	1	0	0.581395
G840A	Gly192Asp	0	1	0	0.581395
G6369A	Gly2035Glu	0	1	0	0.581395
G9479T	Gly3072Cys	0	1	0	0.581395
G28373T	Gly34Trp	0	1	0	0.581395
G21666T	Gly35Val	0	1	0	0.581395
G1820A	Gly519Ser	0	1	0	0.581395
G16853T	Gly5530Val	0	1	0	0.581395
G2249A	Gly662Arg	0	1	0	0.581395
T24811A	His1083Gln	0	1	0	0.581395
A24825G	His1088Arg	0	1	0	0.581395
C29171T	His300Tyr	0	1	0	0.581395
C16726T	His5488Tyr	0	1	0	0.581395
A16970G	His5569Arg	0	1	0	0.581395
C23525T	His655Tyr	0	1	0	0.581395
A28254C	Ile121Leu	0	1	0	0.581395
T25496C	Ile35Thr	0	1	0	0.581395
T11118C	Ile3618Thr	0	1	0	0.581395
A14041C	Ile4593Leu	0	1	0	0.581395
T27740C	Leu116Pro	0	1	0	0.581395
G28690T	Leu139Phe	0	1	0	0.581395
C6701T	Leu2146Phe	0	1	0	0.581395
C11396T	Leu3711Phe	0	1	0	0.581395
C25549T	Leu53Phe	0	1	0	0.581395
C20104T	Leu6614Phe	0	1	0	0.581395
G20991C	Leu6909Phe	0	1	0	0.581395
T25649G	Leu86Trp	0	1	0	0.581395
A25104G	Lys1181Arg	0	1	0	0.581395
A6183G	Lys1973Arg	0	1	0	0.581395
G6352T	Lys2029Asn	0	1	0	0.581395
A6350G	Lys2029Glu	0	1	0	0.581395
A10323G	Lys3353Arg	0	1	0	0.581395
A1278G	Lys338Arg	0	1	0	0.581395
G19656T	Lys6464Asn	0	1	0	0.581395
A25590T	Lys66Asn	0	1	0	0.581395
A21137G	Lys6958Arg	0	1	0	0.581395
A23920T	Lys786Asn	0	1	0	0.581395
T3843G	Met1193Arg	0	1	0	0.581395
G5029T	Met1588Ile	0	1	0	0.581395
G28975T	Met234Ile	0	1	0	0.581395
G11230T	Met3655Ile	0	1	0	0.581395
G18186T	Met5974Ile	0	1	0	0.581395
T24827G	Phe1089Val	0	1	0	0.581395
T3833G	Phe1190Val	0	1	0	0.581395
T21568A	Phe2Leu	0	1	0	0.581395
C3426T	Pro1054Leu	0	1	0	0.581395
C1190G	Pro309Ala	0	1	0	0.581395
C1191T	Pro309Leu	0	1	0	0.581395
C10448T	Pro3395Ser	0	1	0	0.581395
C25517G	Pro42Arg	0	1	0	0.581395
C27527T	Pro45Leu	0	1	0	0.581395
C16393T	Pro5377Ser	0	1	0	0.581395
C17747T	Pro5828Leu	0	1	0	0.581395
C20677T	Pro6805Ser	0	1	0	0.581395
C28289A	Pro6Thr	0	1	0	0.581395
C21364T	Pro7034Ser	0	1	0	0.581395
C21597T	Ser12Phe	0	1	0	0.581395
G21600T	Ser13Ile	0	1	0	0.581395
G22047T	Ser162Ile	0	1	0	0.581395
C25904T	Ser171Leu	0	1	0	0.581395
A5462G	Ser1733Gly	0	1	0	0.581395
A6308C	Ser2015Arg	0	1	0	0.581395
C6310A	Ser2015Arg	0	1	0	0.581395
C22326T	Ser255Phe	0	1	0	0.581395
C27847T	Ser31Leu	0	1	0	0.581395
C12213T	Ser3983Phe	0	1	0	0.581395
C25916T	Thr175Ile	0	1	0	0.581395
A5825G	Thr1854Ala	0	1	0	0.581395
C29358T	Thr362Ile	0	1	0	0.581395
C29451T	Thr393Ile	0	1	0	0.581395
C19763T	Thr6500Ile	0	1	0	0.581395
C21789T	Thr76Ile	0	1	0	0.581395
C24042T	Thr827Ile	0	1	0	0.581395
G22335T	Trp258Leu	0	1	0	0.581395
G27842A	Trp29*	0	1	0	0.581395
T18718C	Trp6152Arg	0	1	0	0.581395
T23084A	Tyr508Asn	0	1	0	0.581395
T6882C	Val2206Ala	0	1	0	0.581395
G10688T	Val3475Phe	0	1	0	0.581395
G11540T	Val3759Phe	0	1	0	0.581395
G377T	Val38Phe	0	1	0	0.581395
G12806A	Val4181Ile	0	1	0	0.581395
T14501C	Val4746Ala	0	1	0	0.581395
G25540A	Val50Ile	0	1	0	0.581395
G16975T	Val5571Phe	0	1	0	0.581395
G26428T	Val62Phe	0	1	0	0.581395
T20063C	Val6600Ala	0	1	0	0.581395
G2309T	Val682Leu	0	1	0	0.581395
G26730T	Val70Phe	0	1	0	0.581395
T2394C	Val710Ala	0	1	0	0.581395
C4158T	Ala1298Val	1	0	2.32558	0
C28045T	Ala51Val	1	0	2.32558	0
C21005T	Ala6914Val	1	0	2.32558	0
T25123G	Asn1187Lys	1	0	2.32558	0
A18046C	Asn5928His	1	0	2.32558	0
G25019T	Asp1153Tyr	1	0	2.32558	0
A6081G	Asp1939Gly	1	0	2.32558	0
G6083T	Asp1940Tyr	1	0	2.32558	0
G28337T	Asp22Tyr	1	0	2.32558	0
G23282T	Asp574Tyr	1	0	2.32558	0
G22081T	Gln173His	1	0	2.32558	0
A1989G	Gln575Arg	1	0	2.32558	0
C27577T	Gln62*	1	0	2.32558	0
C27673G	Gln94Glu	1	0	2.32558	0
G27676A	Glu95Lys	1	0	2.32558	0
G20006A	Gly6581Asp	1	0	2.32558	0
C8756T	His2831Tyr	1	0	2.32558	0
C25669T	His93Tyr	1	0	2.32558	0
T4917C	Ile1551Thr	1	0	2.32558	0
T11457C	Ile3731Thr	1	0	2.32558	0
C25714T	Leu108Phe	1	0	2.32558	0
T7232G	Leu2323Val	1	0	2.32558	0
C26607T	Leu29Phe	1	0	2.32558	0
G12793T	Lys4176Asn	1	0	2.32558	0
G13713T	Lys4483Asn	1	0	2.32558	0
A18134G	Lys5957Arg	1	0	2.32558	0
G19086T	Lys6274Asn	1	0	2.32558	0
G28975C	Met234Ile	1	0	2.32558	0
G14028T	Met4588Ile	1	0	2.32558	0
C18457T	Pro6065Ser	1	0	2.32558	0
T6989C	Ser2242Pro	1	0	2.32558	0
C5730T	Thr1822Ile	1	0	2.32558	0
C5826T	Thr1854Ile	1	0	2.32558	0
C5886T	Thr1874Ile	1	0	2.32558	0
C28887T	Thr205Ile	1	0	2.32558	0
C6543T	Thr2093Ile	1	0	2.32558	0
C1113T	Thr283Ile	1	0	2.32558	0
C15371T	Thr5036Met	1	0	2.32558	0
C16163T	Thr5300Ile	1	0	2.32558	0
